# Host-pathogen co-existence incurs reproductive costs

**DOI:** 10.1101/2020.10.12.336370

**Authors:** Diederik Strubbe, Roel Haesendonck, Elin Verbrugghe, Luc Lens, Richard Ducatelle, Siska Croubels, Freddy Haesebrouck, An Martel, Frank Pasmans

**Author notes:** equal contribution (Diederik Strubbe, Roel Haesendonck). **Abbreviations** CFU: Colony Forming Units; IgY: Immunoglobulin Y; OD: Optical Density; PT: Phage Type.

## Abstract

Widespread endemism of host-adapted pathogens poses a heavy burden on animal and human health. Mechanisms underpinning long-term host pathogen co-existence and concurrent costs are poorly understood. We use infections in pigeons with pathogenic, pigeon adapted *Salmonella* Typhimurium to explain how host and pathogen trade-offs and benefits sustain long-term pathogen endemism. An experimentally infected group of pigeons that was studied for 15 months showed that pathogen persistence decreased host condition and reproductive success, but conferred protection against *Salmonella*-induced clinical disease. The relevance of these findings was confirmed in nature, where this pathogen was shown to widely occur in feral pigeons (*Columba livia*), yet without clinical disease. Pathogen transmission and long-term persistence were associated with intermittent faecal shedding, which markedly increased during crop feeding and natural stress periods. Exploiting host specific traits in the presence of protective host population immunity thus facilitates long-term co-existence, be it at a significant reproductive cost.
