## Supplementary material for "Host-pathogen co-existence incurs reproductive costs": Data Files: Data - overview file.xlsx

### Sheet: Sheet1
	Sx: reference in ms	Figure	Analysis header corresponding to description in SupMat results tables (xlsx. file)	Brief description of data file Sx
	S1	Fig. 1	Subclinical Salmonella infections are endemic in feral pigeon populations	Salmonella Typhimurium prevalence in feral pigeon populations
	S2		Subclinical Salmonella infections are endemic in feral pigeon populations	Body condition scores of all feral pigeons caught and presence/absence of faecal Salmonella and serum Salmonella antibodies
	S3	Fig. 2	ARIMA analyses	Faecal Salmonella shedding during the 66-week experiment, pigeon group size and timing of stress events
	S4		Trends in body mass of experimentally inoculated versus naive pigeons ('treatment')	Body mass (g) trends of experimentally versus sham-inoculated pigeons
	S5a		Linear model for differences between control and experimentally inoculated pigeons in egg mass or shape/shell anomalies	Egg mass (g) and shape/shell anomalies in the clutches of experimentally versus sham-inoculated pigeons
	S5b		Linear model for differences between control and experimentally inoculated pigeons in hatching succes	Hatching succes per egg for each clutches laid by experimentally versus sham-inoculated pigeons
	S5c-d		Linear model for differences between control and experimentally inoculated pigeons in mass at hatching/ in 28 days nestling mass gain	Chick mass after hatching (day 0) and after 28 days for each chick produced by experimentally versus sham-inoculated pigeons
	S5e		Linear model for differences between control and experimentally inoculated pigeons in age at fledging	Day of fledging for each chick produced by experimentally versus sham-inoculated pigeons
	S5f		Linear model for differences between control and experimentally inoculated pigeons in fledging success ('mortality')	Survival until fledging for each chick produced by experimentally versus sham-inoculated pigeons
	S5g		Linear model for differences between control and experimentally inoculated pigeons in clutch size	Clutch sizes of experimentally versus sham-inoculated pigeons
	S5h		Linear model for differences between control and experimentally inoculated pigeons in the number of infertile eggs	Fertility for each egg laid by experimentally versus sham-inoculated pigeons
	S5i		Linear model for differences between control and experimentally inoculated pigeons in the number of 1 egg nests	Number of nests that had clutch size equal to one egg only in experimentally versus sham-inoculated pigeons
	S5j		Linear model for differences between control and experimentally inoculated pigeons in laying date	Day where the first egg was deposited in nests of experimentally versus sham-inoculated pigeons
	S6a	Fig. S2	Linear model for temporal dynamics of serum anti-Salmonella antibodies of experimentally infected pigeons	Optical Density values (OD) of the Salmonella antibody titers for experimentally inoculated pigeons for each month
	S6b-c	Fig. S3	Serum anti-Salmonella antibody optical density in experimentally infected pigeons: day 0 versus day 14 & day 14 versys day 28	Optical Density values (OD) of the Salmonella antibody titers for chicks produced by experimentally versus sham-inoculated pigeons for day 0, day 14 and day 28 after hatching
	S6d		Linear model for differences between pigeons from the Salmonella positive versus negative group in temporal trends in faecal consistency scores	Faecal consistency scores for age-matched juvenile pigeons after experimental versus sham inoculation with Salmonella
	S6e		Linear model for differences between pigeons from the Salmonella positive versus negative group in temporal trends in faecal Salmonella shedding	Temporal dynamics of faecal Salmonella shedding for age-matched juvenile pigeons after experimental versus sham inoculation with Salmonella
	S6f		Linear model for differences between pigeons from the Salmonella positive versus negative group in prevalence of clinical signs	Presence or absence of anorexia and polydipsia/polyuria for age-matched juvenile pigeons after experimental versus sham inoculation with Salmonella
	S6g		Linear model for differences between pigeons from the Salmonella positive versus negative group in organ lesions	Severity of organ lesions for age-matched juvenile pigeons after experimental versus sham inoculation with Salmonella
	S6h	Fig. S4	Linear model for differences between pigeons from the Salmonella positive versus negative group in temporal trends in seroconversion	Optical Density values (OD) of the Salmonella antibody titers for age-matched juvenile pigeons after experimental versus sham inoculation with Salmonella
	S6i		Linear model for differences between pigeons from the Salmonella positive versus negative group in Salmonella organ load	Salmonella concentrations in organs of age-matched juvenile pigeons after experimental versus sham inoculation with Salmonella
	S6j-k	Fig. 3	Linear model for differences between pigeons from the Salmonella positive versus negative group in body mass at week 1/in temporal trends in body mass	Body mass (g) trends of age-matched juvenile pigeons after experimental versus sham inoculation with Salmonella
	S7a		Linear model for temporal dynamics of stress-induced faecal Salmonella shedding by experimentally infected pigeons	Temporal dynamics of faecal Salmonella shedding for individuall housed ('stress') pigeons
	S7b	Fig. 4a	Linear model for differences in blood corticosterone levels at the start versus the end of experimentally induced stress periods.	Corticosterone plasme concentrations (pg/ml) for pigeons exposed to individual housing ('stress') and pigeons that remained in the group ('non-stress')
	S7c	Fig. 4b	Linear model for temporal dynamics of stress-induced changes in plasma corticosterone concentrations of experimentally infected versus control pigeons	Corticosterone plasme concentrations (pg/ml) for pigeons exposed to individual housing ('stress') and pigeons that remained in the group ('non-stress')
