## Supplementary material for "Host-pathogen co-existence incurs reproductive costs": Data Files: S1.txt

table S1a	Serology: Salmonella Typhimurium occurrence in free-living urban pigeon populations
city	positive	total number caught and tested
Brussels	4	30
Antwerp	8	35
Bruges	22	39
Leuven	11	29
table S1b	Serology: Salmonella Typhimuriumin the faeces of free-living urban pigeon populations
city	positive	total number caught and tested
Brussels	1	30
Antwerp	1	35
Bruges	1	39
Leuven	2	29
