## Supplementary material for "Host-pathogen co-existence incurs reproductive costs": Data Files: S2.txt

ID	sex	age	health	BCS	FS	ELISA	CITY OF CAPTURE			legend
B01	m	juv	0	3	0	0	BRUSSELS			ID	pigeon caught
B04	m	juv	0	3	0	1	BRUSSELS			sex	m: male, f: female
B07	m	juv	0	3	0	0	BRUSSELS			age	juv: juvenile, adult = adult
B21	m	juv	0	3	1	0	BRUSSELS			health	0: alert, active pigeon without any signs of disease was scored
A01	m	juv	0	2	0	0	ANTWERP				1: inactive pigeons showing signs of ill health
A04	m	juv	0	3	0	0	ANTWERP			BCS	1: skinny, muscle atrophy, clearly noticeable crista sternalis
A05	m	juv	0	3	0	0	ANTWERP				2: underdeveloped breast muscles, crista sternalis noticeable
A15	m	juv	0	3	0	0	ANTWERP				3: normal muscle size, crista sternalis palpable
A17	m	juv	0	3	0	1	ANTWERP				4: well fed, firm, big breast muscles, crista sternalis palpable but not clearly noticeable
A19	m	juv	0	3	0	0	ANTWERP				5: obese, big breast muscles, presence of subcutaneous fat behind the sternum
A26	m	juv	0	3	0	0	ANTWERP			FS	0: faecal Salmonella absent
A30	m	juv	1	3	0	1	ANTWERP				1: faecal Salmonella present
A33	m	juv	0	3	0	0	ANTWERP			ELISA	0: serum anti-Salmonella antibodies absent
Br09	m	juv	0	3	0	0	BRUGGE				1: serum anti-Salmonella antibodies present
Br19	m	juv	0	3	0	0	BRUGGE
Br26	m	juv	0	3	0	0	BRUGGE
Br34	m	juv	0	3	0	1	BRUGGE
L07	m	juv	0	3	0	0	LEUVEN
L20	m	juv	0	3	0	1	LEUVEN
L25	m	juv	0	4	0	1	LEUVEN
L27	m	juv	0	3	0	0	LEUVEN
B11	f	juv	0	3	0	0	BRUSSELS
B14	f	juv	0	3	0	0	BRUSSELS
B22	f	juv	0	3	1	0	BRUSSELS
B23	f	juv	0	2	1	1	BRUSSELS
B25	f	juv	0	2	1	0	BRUSSELS
B26	f	juv	0	4	1	1	BRUSSELS
A09	f	juv	0	4	0	0	ANTWERP
A16	f	juv	0	3	0	0	ANTWERP
A23	f	juv	0	3	0	1	ANTWERP
A25	f	juv	0	3	0	1	ANTWERP
A32	f	juv	0	4	0	0	ANTWERP
Br03	f	juv	0	2	0	0	BRUGGE
Br14	f	juv	0	4	0	0	BRUGGE
Br15	f	juv	0	2	0	0	BRUGGE
Br17	f	juv	0	3	0	1	BRUGGE
Br28	f	juv	0	4	0	0	BRUGGE
Br30	f	juv	0	3	0	1	BRUGGE
Br36	f	juv	0	4	0	1	BRUGGE
Br39	f	juv	0	4	0	1	BRUGGE
L03	f	juv	1	3	0	0	LEUVEN
L05	f	juv	0	3	0	0	LEUVEN
L06	f	juv	0	3	1	1	LEUVEN
L28	f	juv	0	3	0	1	LEUVEN
B06	m	juv	0	2	0	0	BRUSSELS
B09	m	juv	0	3	0	0	BRUSSELS
B16	m	juv	0	2	1	0	BRUSSELS
B19	m	juv	1	1	1	0	BRUSSELS
A03	m	juv	0	2	0	0	ANTWERP
A11	m	juv	0	2	0	0	ANTWERP
A27	m	juv	0	2	0	0	ANTWERP
A34	m	juv	0	3	0	0	ANTWERP
A35	m	juv	0	3	0	0	ANTWERP
L15	m	juv	1	2	0	0	LEUVEN
L17	m	juv	0	2	0	1	LEUVEN
L26	m	juv	0	2	0	0	LEUVEN
B02	f	juv	1	2	0	1	BRUSSELS
B10	f	juv	0	2	0	0	BRUSSELS
B24	f	juv	0	2	1	1	BRUSSELS
A06	f	juv	1	1	0	0	ANTWERP
A07	f	juv	1	1	1	1	ANTWERP
A12	f	juv	0	2	0	0	ANTWERP
A14	f	juv	0	2	0	0	ANTWERP
A21	f	juv	0	2	0	0	ANTWERP
A22	f	juv	1	2	0	0	ANTWERP
Br22	f	juv	1	2	0	1	BRUGGE
L08	f	juv	0	3	0	0	LEUVEN
L12	f	juv	1	2	0	1	LEUVEN
L16	f	juv	1	3	1	0	LEUVEN
A18	m	adult	0	4	0	0	ANTWERP
Br27	m	adult	0	4	0	1	BRUGGE
B03	m	adult	0	2	0	0	BRUSSELS
B05	m	adult	0	3	0	1	BRUSSELS
B08	m	adult	0	4	0	0	BRUSSELS
B15	m	adult	0	3	0	0	BRUSSELS
B27	m	adult	0	4	1	0	BRUSSELS
B28	m	adult	0	3	1	1	BRUSSELS
B29	m	adult	0	4	1	0	BRUSSELS
B30	m	adult	0	4	1	0	BRUSSELS
A08	m	adult	0	4	0	0	ANTWERP
A10	m	adult	0	3	0	1	ANTWERP
A13	m	adult	0	2	0	0	ANTWERP
A20	m	adult	0	3	0	1	ANTWERP
A24	m	adult	0	4	0	0	ANTWERP
A28	m	adult	0	4	0	0	ANTWERP
L01	m	adult	0	4	0	0	LEUVEN
L02	m	adult	0	4	0	0	LEUVEN
L04	m	adult	0	4	0	0	LEUVEN
L21	m	adult	0	3	0	0	LEUVEN
L23	m	adult	0	4	0	0	LEUVEN
L29	m	adult	0	3	0	0	LEUVEN
B12	f	adult	0	4	0	0	BRUSSELS
B13	f	adult	0	4	0	1	BRUSSELS
B17	f	adult	0	3	1	1	BRUSSELS
B18	f	adult	0	3	1	0	BRUSSELS
B20	f	adult	0	3	1	1	BRUSSELS
A02	f	adult	1	3	0	0	ANTWERP
A29	f	adult	0	4	0	0	ANTWERP
A31	f	adult	0	4	0	1	ANTWERP
L09	f	adult	0	4	0	0	LEUVEN
L10	f	adult	0	4	0	0	LEUVEN
L11	f	adult	0	3	0	1	LEUVEN
L13	f	adult	0	4	0	1	LEUVEN
L14	f	adult	0	3	0	0	LEUVEN
L18	f	adult	0	4	0	1	LEUVEN
L19	f	adult	0	4	0	0	LEUVEN
L22	f	adult	0	3	0	1	LEUVEN
L24	f	adult	0	4	0	1	LEUVEN
Br01	m	adult	0	3	0	1	BRUGGE
Br04	m	adult	0	2	0	0	BRUGGE
Br07	m	adult	0	3	0	1	BRUGGE
Br11	m	adult	0	3	0	0	BRUGGE
Br12	m	adult	0	4	0	1	BRUGGE
Br16	m	adult	0	4	0	0	BRUGGE
Br20	m	adult	0	3	0	1	BRUGGE
Br21	m	adult	0	4	0	0	BRUGGE
Br29	m	adult	0	4	0	1	BRUGGE
Br32	m	adult	0	4	0	1	BRUGGE
Br37	m	adult	0	4	0	0	BRUGGE
Br02	f	adult	0	3	0	0	BRUGGE
Br05	f	adult	0	4	0	0	BRUGGE
Br06	f	adult	0	3	0	1	BRUGGE
Br08	f	adult	0	3	0	1	BRUGGE
Br10	f	adult	0	2	0	1	BRUGGE
Br13	f	adult	0	3	0	0	BRUGGE
Br18	f	adult	0	4	1	1	BRUGGE
Br23	f	adult	0	4	0	0	BRUGGE
Br24	f	adult	0	4	0	1	BRUGGE
Br25	f	adult	0	3	0	1	BRUGGE
Br31	f	adult	0	3	0	0	BRUGGE
Br33	f	adult	0	4	0	1	BRUGGE
Br35	f	adult	0	4	0	1	BRUGGE
Br38	f	adult	0	4	0	1	BRUGGE
