## Supplementary material for "Host-pathogen co-existence incurs reproductive costs": Data Files: S3.txt

Salmonella	week	PigeonFlock	stress			legend
0	0	20	0			Salmonella	faecal Salmonella shedding expressed as the log of the number of Colony Forming Units/ g faeces
1.563	1	20	0			week	duration of the experiment (66 weeks)
4.080	2	20	0			PigeonFlock	total number of pigeons present in the flock
3.805	3	20	0			stress	0: no stress induced
2.650	4	20	0				1: stress induced by molt, breeding or introduction of new group members
2.371	5	20	0
2.160	6	20	0
1.988	7	20	0
1.645	8	20	1
1.802	9	23	1
2.211	10	27	1
1.371	11	33	1
1.097	12	38	1
0.954	13	36	1
0.680	14	36	0
0.405	15	36	0
0.548	16	36	0
0.680	17	36	0
0.548	18	36	0
0.680	19	36	0
0.548	20	36	0
0.405	21	36	0
0.548	22	36	0
0.548	23	36	0
0.548	24	36	0
1.085	25	36	1
1.028	26	36	1
0.754	27	36	1
0.680	28	36	0
0.548	29	36	0
0.548	30	36	0
0.680	31	36	0
0.822	32	36	0
0.548	33	36	0
0.405	34	36	0
0.822	35	36	0
0.548	36	36	0
0.405	37	36	0
0.954	38	36	0
0.822	39	36	0
0.548	40	36	0
1.097	41	36	0
0.263	42	36	0
0.548	43	41	1
0.942	44	41	1
1.359	45	33	0
0.942	46	33	0
0.942	47	33	1
1.097	48	33	1
1.645	49	35	1
1.731	50	39	1
1.216	51	39	1
0.954	52	43	1
0.822	53	44	1
0.680	54	43	1
0.548	55	43	0
0.405	56	43	0
0.548	57	43	0
0.822	58	43	0
0.548	59	43	0
0.548	60	43	0
0.680	61	43	0
0.811	62	43	0
0.274	63	43	0
0.405	64	43	0
0.822	65	43	0
0.548	66	33	0
