## Supplementary material for "Host-pathogen co-existence incurs reproductive costs": Data Files: S4.txt

ID	treatment	mass	month			legend
1	experimental	420	0			ID	unique pigeon identifier
2	experimental	460	0			treatment group	experimental: pigeons experimentally inoculated with Salmonella Typhimurium varietas Copenhagen DAB69
3	experimental	440	0				control: pigeons sham-inoculated with LB broth
4	experimental	455	0			mass (g)	pigeon body mass
5	experimental	477	0			month	time period
6	experimental	431	0
7	experimental	399	0
8	experimental	425	0
9	experimental	420	0
10	experimental	400	0
11	experimental	451	0
12	experimental	454	0
13	experimental	480	0
14	experimental	422	0
15	experimental	489	0
16	experimental	436	0
17	experimental	441	0
18	experimental	470	0
19	experimental	433	0
20	experimental	491	0
21	experimental	481	0
22	experimental	477	0
23	experimental	479	0
24	control	454	0
25	control	460	0
26	control	440	0
27	control	425	0
28	control	466	0
29	control	471	0
30	control	440	0
31	control	410	0
32	control	388	0
33	control	429	0
34	control	378	0
35	control	467	0
36	control	480	0
37	control	394	0
38	control	500	0
39	control	436	0
40	control	441	0
41	control	467	0
42	control	457	0
43	control	443	0
1	experimental	410	1
2	experimental	455	1
3	experimental	421	1
4	experimental	441	1
5	experimental	470	1
6	experimental	435	1
7	experimental	390	1
8	experimental	430	1
9	experimental	388	1
10	experimental	398	1
11	experimental	450	1
12	experimental	459	1
13	experimental	461	1
14	experimental	430	1
15	experimental	471	1
16	experimental	381	1
17	experimental	422	1
18	experimental	461	1
19	experimental	435	1
20	experimental	475	1
21	experimental	466	1
22	experimental	461	1
23	experimental	470	1
24	control	472	1
25	control	488	1
26	control	466	1
27	control	470	1
28	control	489	1
29	control	502	1
30	control	499	1
31	control	420	1
32	control	427	1
33	control	469	1
34	control	400	1
35	control	486	1
36	control	504	1
37	control	421	1
38	control	522	1
39	control	461	1
40	control	466	1
41	control	482	1
42	control	477	1
43	control	488	1
1	experimental	460	3
2	experimental	472	3
3	experimental	482	3
4	experimental	503	3
5	experimental	522	3
6	experimental	450	3
7	experimental	412	3
8	experimental	474	3
9	experimental	418	3
10	experimental	430	3
11	experimental	496	3
12	experimental	458	3
13	experimental	502	3
14	experimental	492	3
15	experimental	504	3
16	experimental		3
17	experimental	483	3
18	experimental	488	3
19	experimental	350	3
20	experimental	500	3
21	experimental	500	3
22	experimental	504	3
23	experimental	496	3
24	control	494	3
25	control	502	3
26	control	477	3
27	control	468	3
28	control	520	3
29	control	530	3
30	control	522	3
31	control	468	3
32	control	428	3
33	control	479	3
34	control	418	3
35	control	511	3
36	control	517	3
37	control	434	3
38	control	550	3
39	control	485	3
40	control	479	3
41	control	499	3
42	control	492	3
43	control	486	3
1	experimental	451	5
2	experimental	460	5
3	experimental	490	5
4	experimental	512	5
5	experimental	504	5
6	experimental	452	5
7	experimental	432	5
8	experimental	482	5
9	experimental	429	5
10	experimental	419	5
11	experimental	525	5
12	experimental	475	5
13	experimental	496	5
14	experimental		5
15	experimental	498	5
16	experimental		5
17	experimental	489	5
18	experimental	507	5
19	experimental	395	5
20	experimental	504	5
21	experimental	519	5
22	experimental	517	5
23	experimental	488	5
24	control	500	5
25	control	512	5
26	control	479	5
27	control	486	5
28	control	535	5
29	control	534	5
30	control	520	5
31	control	489	5
32	control	421	5
33	control	483	5
34	control	400	5
35	control	485	5
36	control	523	5
37	control	439	5
38	control	525	5
39	control	497	5
40	control	471	5
41	control	491	5
42	control	491	5
43	control	476	5
1	experimental	433	7
2	experimental	428	7
3	experimental	523	7
4	experimental	522	7
5	experimental	503	7
6	experimental	448	7
7	experimental	464	7
8	experimental	489	7
9	experimental	428	7
10	experimental	416	7
11	experimental	550	7
12	experimental	486	7
13	experimental	476	7
14	experimental		7
15	experimental	493	7
16	experimental		7
17	experimental	488	7
18	experimental	508	7
19	experimental	424	7
20	experimental	508	7
21	experimental	528	7
22	experimental	510	7
23	experimental	484	7
24	control	520	7
25	control	531	7
26	control	478	7
27	control	504	7
28	control	557	7
29	control	539	7
30	control	519	7
31	control	484	7
32	control	428	7
33	control	486	7
34	control	388	7
35	control	460	7
36	control	546	7
37	control	460	7
38	control	499	7
39	control	500	7
40	control	460	7
41	control	503	7
42	control	500	7
43	control	459	7
1	experimental	402	12
2	experimental	420	12
3	experimental	532	12
4	experimental	520	12
5	experimental	501	12
6	experimental	446	12
7	experimental	466	12
8	experimental	440	12
9	experimental	436	12
10	experimental	472	12
11	experimental	526	12
12	experimental	474	12
13	experimental	490	12
14	experimental		12
15	experimental	494	12
16	experimental		12
17	experimental	468	12
18	experimental	459	12
19	experimental	417	12
20	experimental	484	12
21	experimental	496	12
22	experimental	471	12
23	experimental	468	12
24	control	521	12
25	control	500	12
26	control	479	12
27	control	488	12
28	control	551	12
29	control	534	12
30	control	500	12
31	control	480	12
32	control	420	12
33	control	481	12
34	control	380	12
35	control	448	12
36	control	541	12
37	control	441	12
38	control	500	12
39	control	483	12
40	control	473	12
41	control	500	12
42	control	480	12
43	control	470	12
