## Supplementary material for "Host-pathogen co-existence incurs reproductive costs": Data Files: S5a.txt

ID	mass	treatment group	anomaly		legend
1	16.69	control	0		ID	unique identifier for breeding female pigeon
1	17.59	control	0		mass	egg mass (g) for each egg in a clutch
1	15.53	control	0		treatment group	experimental: pigeons experimentally inoculated with Salmonella Typhimurium varietas Copenhagen DAB69
1	17.43	control	0			control: pigeons sham-inoculated with LB broth
1	20.14	control	0		anomaly	0: no egg shape/shell anomalies present
1	19.75	control	0			1: egg shape/shell anomalies present
1	19.87	control	0
1	20.6	control	0
1	20.8	control	0
1	20.75	control	0
2	16.6	control	0
2	17.21	control	0
2	19.57	control	0
2	22.09	control	0
2	21.46	control	0
2	23.47	control	0
2	19.84	control	0
2	18.39	control	0
2	21.94	control	0
3	16.2	control	0
3	16.8	control	0
3	17.21	control	0
3	16.81	control	0
3	17.96	control	0
3	20.08	control	0
3	19.79	control	0
3	21.6	control	0
3	16	control	0
4	16.3	control	0
4	16.94	control	0
4	18.65	control	0
4	17.36	control	0
4	17.74	control	0
4	19.56	control	0
4	17.2	control	0
4	20.26	control	0
4	21.1	control	0
4	23.62	control	0
5	16.88	control	0
5	18.27	control	0
5	19.45	control	0
5	20.18	control	0
5	19.96	control	0
5	20.8	control	0
5	20.97	control	0
5	22.55	control	0
5	21.81	control	0
5	22.04	control	0
6	15.45	control	0
6	15.37	control	0
6	17.26	control	0
6	17.66	control	0
6	18.84	control	0
6	20.46	control	0
6	22.24	control	0
6	23.33	control	0
6	20.0392	control	0
6	20.54	control	0
7	16.41	control	0
7	16.93	control	0
7	18.23	control	0
7	18.91	control	0
7	18.73	control	0
7	19.6	control	0
7	19.48	control	0
7	18.5	control	0
7	23.2	control	0
8	18.07	control	0
8	19.6	control	0
8	20.35	control	0
8	21.85	control	0
8	21.93	control	0
8	23.03	control	0
8	22.46	control	0
8	22.68	control	0
8	22.07	control	0
9	19.44	control	0
9	19.75	control	0
9	22.77	control	0
9	20.38	control	0
9	19.06	control	0
9	17.54	control	0
10	19.24	control	0
10	16.02	control	0
10	16.65	control	0
10	17.54	control	0
11	12.97	experiment	0
11	15.05	experiment	0
11	11.64	experiment	0
11	16.39	experiment	0
11	17.97	experiment	0
11	18.59	experiment	0
11	19.39	experiment	0
11	18.48	experiment	0
11	17.92	experiment	0
11	16.54	experiment	0
11	14.73	experiment	1
11	16.42	experiment	0
12	17.61	experiment	0
12	18.3	experiment	0
12	17.14	experiment	0
12	17.57	experiment	0
12	19.67	experiment	0
12	19.38	experiment	0
12	19.85	experiment	0
12	20.16	experiment	0
12	20.11	experiment	0
12	16.27	experiment	0
12	19.27	experiment	0
13	15.44	experiment	0
13	16.48	experiment	0
13	15.69	experiment	0
13	15.67	experiment	1
13	18.66	experiment	0
13	20.74	experiment	0
13	19.3	experiment	0
13	19.96	experiment	0
13	19.87	experiment	0
13	20.23	experiment	0
13	21.15	experiment	0
14	15.96	experiment	0
14	14.8	experiment	0
14	18.96	experiment	0
14	18.05	experiment	0
14	19.73	experiment	0
14	19.72	experiment	0
14	20.67	experiment	0
14	19.78	experiment	0
14	20.29	experiment	0
14	21.04	experiment	0
15	16.13	experiment	1
15	16.79	experiment	0
15	17.93	experiment	0
15	18.69	experiment	1
15	18.63	experiment	0
15	19.89	experiment	0
15	21.05	experiment	0
15	17.81	experiment	0
15	17.25	experiment	0
15	17.45	experiment	0
15	21.34	experiment	0
16	17.06	experiment	1
16	17.59	experiment	0
16	10.5	experiment	1
16	18.44	experiment	0
16	18.16	experiment	0
16	18.59	experiment	0
16	18.59	experiment	0
16	19.79	experiment	1
16	14.87	experiment	0
16	15.59	experiment	0
17	15.32	experiment	0
17	17.25	experiment	0
17	17.09	experiment	0
17	18.6	experiment	0
17	19.7	experiment	0
17	21.36	experiment	0
17	21.12	experiment	0
17	19.45	experiment	0
17	15.08	experiment	0
17	16.6	experiment	0
17	17.2	experiment	0
18	18.34	experiment	0
18	18.59	experiment	0
18	19.57	experiment	0
18	20.09	experiment	0
18	16.13	experiment	0
18	17.88	experiment	0
18	19.36	experiment	0
18	19.2	experiment	0
18	21.2	experiment	0
18	20.75	experiment	0
18	18.09	experiment	0
19	20.83	experiment	0
19	19.86	experiment	0
19	20.09	experiment	0
19	18.55	experiment	0
19	18.5	experiment	0
19	18.1	experiment	1
19	17.43	experiment	0
19	20.4	experiment	0
19	20.8	experiment	0
20	19.32	experiment	1
20	18.65	experiment	0
20	18.15	experiment	0
20	18.5	experiment	0
20	18.5	experiment	0
20	17.04	experiment	0
21	18.63	experiment	0
21	19.85	experiment	1
21	9.13	experiment	1
21	19.78	experiment	0
22	17.55	experiment	1
22	19.12	experiment	0
22	19.78	experiment	0
22	16.71	experiment	0
22	11.27	experiment	0
