## Supplementary material for "Host-pathogen co-existence incurs reproductive costs": Data Files: S5b.txt

ID	hatching succes	treatment group		legend
1	1	control		ID	unique identifier for breeding female pigeon
1	1	control		treatment group	experimental: pigeons experimentally inoculated with Salmonella Typhimurium varietas Copenhagen DAB69
1	1	control			control: pigeons sham-inoculated with LB broth
1	1	control		hatching succes	1: egg hatched
1	1	control			0: egg did not hatch
1	1	control
1	1	control
1	1	control
1	1	control
1	1	control
2	1	control
2	1	control
2	1	control
2	1	control
2	1	control
2	1	control
2	1	control
2	1	control
2	1	control
3	1	control
3	1	control
3	1	control
3	1	control
3	1	control
3	1	control
3	1	control
3	1	control
3	1	control
4	1	control
4	1	control
4	1	control
4	1	control
4	1	control
4	1	control
4	1	control
4	1	control
4	1	control
4	1	control
5	1	control
5	1	control
5	1	control
5	1	control
5	1	control
5	1	control
5	1	control
5	1	control
5	1	control
5	1	control
6	1	control
6	1	control
6	1	control
6	1	control
6	1	control
6	1	control
6	1	control
6	1	control
6	1	control
6	1	control
7	1	control
7	1	control
7	1	control
7	1	control
7	1	control
7	1	control
7	1	control
7	1	control
7	1	control
8	1	control
8	1	control
8	1	control
8	1	control
8	1	control
8	1	control
8	1	control
8	1	control
8	0	control
9	0	control
9	0	control
9	0	control
9	0	control
9	0	control
9	0	control
10	0	control
10	0	control
10	0	control
11	1	experiment
11	1	experiment
11	1	experiment
11	1	experiment
11	1	experiment
11	1	experiment
11	1	experiment
11	1	experiment
11	1	experiment
11	1	experiment
11	1	experiment
11	1	experiment
12	1	experiment
12	1	experiment
12	1	experiment
12	1	experiment
12	1	experiment
12	1	experiment
12	1	experiment
12	1	experiment
12	1	experiment
12	1	experiment
12	1	experiment
13	1	experiment
13	1	experiment
13	1	experiment
13	1	experiment
13	1	experiment
13	1	experiment
13	1	experiment
13	1	experiment
13	1	experiment
13	1	experiment
13	1	experiment
14	1	experiment
14	1	experiment
14	1	experiment
14	1	experiment
14	1	experiment
14	1	experiment
14	1	experiment
14	1	experiment
14	1	experiment
14	1	experiment
15	1	experiment
15	1	experiment
15	1	experiment
15	1	experiment
15	1	experiment
15	1	experiment
15	1	experiment
15	1	experiment
15	1	experiment
15	1	experiment
15	1	experiment
16	1	experiment
16	1	experiment
16	1	experiment
16	1	experiment
16	1	experiment
16	1	experiment
16	1	experiment
16	1	experiment
16	1	experiment
16	1	experiment
17	1	experiment
17	1	experiment
17	1	experiment
17	1	experiment
17	1	experiment
17	1	experiment
17	1	experiment
17	1	experiment
17	1	experiment
17	1	experiment
17	1	experiment
18	1	experiment
18	1	experiment
18	1	experiment
18	1	experiment
18	1	experiment
18	1	experiment
18	0	experiment
18	0	experiment
18	0	experiment
18	0	experiment
18	0	experiment
19	0	experiment
19	0	experiment
19	0	experiment
19	0	experiment
19	0	experiment
19	0	experiment
19	0	experiment
19	0	experiment
19	0	experiment
20	0	experiment
20	0	experiment
20	0	experiment
20	0	experiment
20	0	experiment
20	0	experiment
21	0	experiment
21	0	experiment
21	0	experiment
21	0	experiment
22	0	experiment
22	0	experiment
22	0	experiment
22	0	experiment
22	0	experiment
