## Supplementary material for "Host-pathogen co-existence incurs reproductive costs": Data Files: S5c.txt

ID	mass_0	mass_28	treatment group		legend
1	13.1	404.6	experimental		ID	unique identifier for breeding female pigeon
1	12.57	385.11	experimental		mass_0	mass (g) of newly hatched chicks
7	14.55	407.5	experimental		mass_28	mass (g) of chicks at age of 28 days after hatching
7	14.2		experimental		treatment group	experimental: pigeons experimentally inoculated with Salmonella Typhimurium varietas Copenhagen DAB69
2	15.82	403.17	experimental			control: pigeons sham-inoculated with LB broth
2	13.21	370.14	experimental
5	11.82		experimental
6	11.48	429.6	experimental
6	15.97	351.09	experimental
1	16.15	342.68	experimental
1	16.18	334.9	experimental
3	19.7	408.19	experimental
3	18.95	393.12	experimental
5	17.4	338.85	experimental
5	20.16	244.59	experimental
7	14.22		experimental
7	16.62		experimental
2	19.64	424.33	experimental
4	19.09	301.3	experimental
4	16.22	287.2	experimental
4	14.8		experimental
4	14.2		experimental
11	14.44	433.86	experimental
11	13.41		experimental
5	16.51	409.1	experimental
5	17.21	409.78	experimental
3	14.92	301.54	experimental
7	14.51	218.25	experimental
7	14.17	218.49	experimental
12	14.81		experimental
10	15.12	293.58	experimental
3	14.64	289.79	experimental
3	13.54		experimental
6	14.23	324.11	experimental
6	15.63	294.76	experimental
13	12.55	395.48	control
15	12.64	415.22	control
13	12.7	389.2	control
15	12.81	343.11	control
18	16.94	453.02	control
19	13.56	385	control
19	16.31	378.27	control
16	14.92	368.24	control
21	16.13	444.12	control
21	16.44	374.18	control
20	16.28	414.92	control
17	20.07	417.82	control
15	22.45	395.4	control
13	15.36	391.28	control
14	17.15	490.55	control
14	17.25	492.35	control
19	20.57	397.55	control
19	18		control
19	24.47	266.78	control
15	26.44	374.19	control
22	17.31	400.21	control
22	14.29	385.3	control
21	18.51	418.3	control
17	20.18	419.9	control
18	20.22	420.13	control
14	18.2	439.12	control
14	11.62	351.72	control
16	20.3	398.23	control
