## Supplementary material for "Host-pathogen co-existence incurs reproductive costs": Data Files: S5e.txt

ID	day	trreatment		legend
1	28	control		ID	unique identifier for breeding female pigeon
3	28	control		day	day after hatching when nestling fledged the nest
1	28	control		treatment group	experimental: pigeons experimentally inoculated with Salmonella Typhimurium varietas Copenhagen DAB69
3	29	control			control: pigeons sham-inoculated with LB broth
6	28	control
7	29	control
7	28	control
4	28	control
9	28	control
9	27	control
8	28	control
5	28	control
3	28	control
1	28	control
2	27	control
2	28	control
7	29	control
7	27	control
3	28	control
10	28	control
10	28	control
9	29	control
5	28	control
6	27	control
2	28	control
2	28	control
4	29	control
11	29	experimental
11	30	experimental
17	30	experimental
12	30	experimental
12	30	experimental
16	29	experimental
16	28	experimental
11	29	experimental
11	28	experimental
13	29	experimental
13	31	experimental
15	32	experimental
15	32	experimental
12	31	experimental
14	32	experimental
14	31	experimental
21	31	experimental
15	29	experimental
15	30	experimental
13	30	experimental
17	31	experimental
17	32	experimental
20	29	experimental
13	30	experimental
16	28	experimental
16	30	experimental
