## Supplementary material for "Host-pathogen co-existence incurs reproductive costs": Data Files: S5f.txt

survival	treatment group		legend
0	control		survival	0: chick did not survive until fleding
1	control			1: chick fledged succesfully
1	control		treatment group	experimental: pigeons experimentally inoculated with Salmonella Typhimurium varietas Copenhagen DAB69
1	control			control: pigeons sham-inoculated with LB broth
1	control
1	control
1	control
1	control
1	control
1	control
1	control
1	control
1	control
1	control
1	control
1	control
1	control
1	control
1	control
1	control
1	control
1	control
1	control
1	control
1	control
1	control
1	control
1	control
1	control
1	control
1	control
1	control
1	control
1	control
1	control
0	experiment
0	experiment
0	experiment
0	experiment
0	experiment
0	experiment
0	experiment
1	experiment
1	experiment
1	experiment
1	experiment
1	experiment
1	experiment
1	experiment
1	experiment
1	experiment
1	experiment
1	experiment
1	experiment
1	experiment
1	experiment
1	experiment
1	experiment
1	experiment
1	experiment
1	experiment
1	experiment
1	experiment
