## Supplementary material for "Host-pathogen co-existence incurs reproductive costs": Data Files: S5g.txt

ID	clutch	treatment group		legend
1	10	experimental		ID	unique identifier for breeding female pigeon
2	9	experimental		clutch	clutch size (number of eggs laid)
3	9	experimental		treatment group	experimental: pigeons experimentally inoculated with Salmonella Typhimurium varietas Copenhagen DAB69
4	10	experimental			control: pigeons sham-inoculated with LB broth
5	10	experimental
6	10	experimental
7	9	experimental
8	9	experimental
9	6	experimental
10	4	experimental
11	12	control
12	11	control
13	11	control
14	10	control
15	11	control
16	10	control
17	11	control
18	11	control
19	9	control
20	6	control
21	4	control
22	5	control
