## Supplementary material for "Host-pathogen co-existence incurs reproductive costs": Data Files: S5h.txt

infertile egg	treatment group		legend
1	control		infertile egg	0: egg was fertile
1	control			1: egg was not fertile
1	control		treatment group	experimental: pigeons experimentally inoculated with Salmonella Typhimurium varietas Copenhagen DAB69
1	control			control: pigeons sham-inoculated with LB broth
1	control
1	control
1	control
1	control
1	control
1	control
1	control
1	control
1	control
1	control
1	control
0	control
0	control
0	control
0	control
0	control
0	control
0	control
0	control
0	control
0	control
0	control
0	control
0	control
0	control
0	control
0	control
0	control
0	control
0	control
0	control
0	control
0	control
0	control
0	control
0	control
0	control
0	control
0	control
0	control
0	control
0	control
0	control
0	control
0	control
0	control
0	control
0	control
0	control
0	control
0	control
0	control
0	control
0	control
0	control
0	control
0	control
0	control
0	control
0	control
0	control
0	control
0	control
0	control
0	control
0	control
0	control
1	experiment
1	experiment
1	experiment
1	experiment
1	experiment
1	experiment
1	experiment
1	experiment
1	experiment
1	experiment
1	experiment
1	experiment
1	experiment
1	experiment
1	experiment
1	experiment
1	experiment
1	experiment
1	experiment
1	experiment
1	experiment
1	experiment
1	experiment
1	experiment
1	experiment
1	experiment
0	experiment
0	experiment
0	experiment
0	experiment
0	experiment
0	experiment
0	experiment
0	experiment
0	experiment
0	experiment
0	experiment
0	experiment
0	experiment
0	experiment
0	experiment
0	experiment
0	experiment
0	experiment
0	experiment
0	experiment
0	experiment
0	experiment
0	experiment
0	experiment
0	experiment
0	experiment
0	experiment
0	experiment
0	experiment
0	experiment
0	experiment
0	experiment
0	experiment
0	experiment
0	experiment
0	experiment
0	experiment
0	experiment
0	experiment
0	experiment
0	experiment
0	experiment
0	experiment
0	experiment
0	experiment
0	experiment
0	experiment
0	experiment
0	experiment
0	experiment
0	experiment
0	experiment
0	experiment
0	experiment
0	experiment
0	experiment
0	experiment
0	experiment
0	experiment
0	experiment
0	experiment
0	experiment
0	experiment
0	experiment
0	experiment
0	experiment
