## Supplementary material for "Host-pathogen co-existence incurs reproductive costs": Data Files: S5i.txt

	# of 1 egg nests	# nests > 1 egg		legend
treatment group: experimental	10	18		#	number
treatment group: control	20	16		treatment group	experimental: pigeons experimentally inoculated with Salmonella Typhimurium varietas Copenhagen DAB69
					control: pigeons sham-inoculated with LB broth
