## Supplementary material for "Host-pathogen co-existence incurs reproductive costs": Data Files: S5j.txt

day	treatment group			legend
7	control			day	laying data; day where the first egg was deposited in a nest
7	control			treatment group	experimental: pigeons experimentally inoculated with Salmonella Typhimurium varietas Copenhagen DAB69
7	control				control: pigeons sham-inoculated with LB broth
7	control
7	control
8	control
8	control
7	control
7	control
8	control
7	control
7	control
8	experiment
7	experiment
7	experiment
7	experiment
7	experiment
8	experiment
8	experiment
7	experiment
7	experiment
8	experiment
7	experiment
7	experiment
7	experiment
7	experiment
7	experiment
8	experiment
8	experiment
6	experiment
