## Supplementary material for "Host-pathogen co-existence incurs reproductive costs": Data Files: S6a.txt

ID	OD	time		legend
1	0.125	0		ID	unique pigeon identifier for pigeons experimentally inoculated with Salmonella Typhimurium varietas Copenhagen DAB69
1	2.774	1		OD	Optical Density of the Salmonella antibody titers
1	0.207	3		time	months post inoculation
1	0.654	5
1	0.437	7
1	0.212	12
2	0.089	0
2	2.542	1
2	0.351	3
2	0.654	5
2	0.669	7
2	0.587	12
5	0.97	0
5	0.526	1
5	0.258	3
5	0.984	5
5	0.266	7
5	0.144	12
7	0.114	0
7	0.132	1
7	0.451	3
7	0.954	5
7	1.49	7
7	0.546	12
11	0.147	0
11	0.221	1
11	0.332	3
11	0.964	5
11	0.345	7
11	0.201	12
12	0.089	0
12	0.421	1
12	0.401	3
12	0.498	5
12	0.41	7
12	0.415	12
14	0.097	0
14	0.344	1
14	0.361	3
14	0.165	5
14	1.933	7
14	1.4	12
15	0.095	0
15	0.452	1
15	0.674	3
15	0.497	5
15	0.321	7
15	0.645	12
16	0.099	0
16	0.648	1
16	0.4	3
16	0.974	5
16	0.14	7
16	0.44	12
19	0.078	0
19	0.477	1
19	0.302	3
19	0.845	5
19	1.506	7
19	1.02	12
24	0.078	0
24	0.433	1
24	0.199	3
24	0.754	5
24	0.952	7
24	0.845	12
26	0.088	0
26	0.341	1
26	0.146	3
26	0.631	5
26	0.288	7
26	0.189	12
29	0.125	0
29	0.478	1
29	0.699	3
29	0.145	5
29	1.373	7
29	1.2	12
32	0.119	0
32	0.253	1
32	0.386	3
35	0.093	0
35	0.7	1
35	0.254	3
35	2.033	7
35	1.45	12
36	0.092	0
36	0.23	1
36	0.478	3
39	0.111	0
39	0.415	1
39	0.347	3
39	0.488	5
39	1.304	7
39	0.878	12
40	0.102	0
40	0.501	1
40	0.245	3
40	0.416	5
40	1.825	7
40	0.945	12
41	0.163	0
41	0.462	1
41	0.354	3
41	0.788	5
41	0.082	7
41	0.089	12
43	0.147	0
43	0.465	1
43	0.278	3
43	0.635	5
43	0.326	7
43	0.258	12
44	0.157	0
44	0.202	1
44	0.297	3
44	0.321	5
44	0.897	7
44	0.745	12
