## Supplementary material for "Host-pathogen co-existence incurs reproductive costs": Data Files: S6b-c.txt

ID	OD	day	treatment group		legend
8	NA	0	control		ID	unique pigeon identifier for each chick hatched
9	0.086	0	control		OD	Optical Density of the Salmonella antibody titers
10	0.089	0	control		time	days post hatching of chicks
11	0.101	0	control		treatment group	experimental: chicks produced by pigeons experimentally inoculated with Salmonella Typhimurium varietas Copenhagen DAB69
12	0.087	0	control			control: chicks produced by pigeons sham-inoculated with LB broth
13	0.103	0	control		NA	missing values
14	0.169	0	control
15	0.121	0	control
16	0.106	0	control
17	0.108	0	control
8		14	control
9	0.164	14	control
10	0.108	14	control
11	0.09	14	control
12	0.089	14	control
13	0.092	14	control
14	0.086	14	control
15	0.124	14	control
16	0.094	14	control
17	0.087	14	control
8	0.083	28	control
9	0.097	28	control
10	0.082	28	control
11	0.085	28	control
12	0.084	28	control
13	0.096	28	control
14	0.105	28	control
15	0.082	28	control
16	0.087	28	control
17	0.09	28	control
20	NA	0	experiment
22	NA	0	experiment
23	NA	0	experiment
25	NA	0	experiment
26	0.164	0	experiment
27	0.631	0	experiment
28	0.295	0	experiment
29	0.269	0	experiment
30	0.321	0	experiment
31	1.022	0	experiment
32	0.963	0	experiment
33	0.191	0	experiment
34	0.416	0	experiment
35	1.583	0	experiment
36	0.157	0	experiment
37	0.158	0	experiment
20	NA	14	experiment
22	NA	14	experiment
23	NA	14	experiment
25	0.082	14	experiment
26	0.075	14	experiment
27	0.103	14	experiment
28	0.1	14	experiment
29	0.102	14	experiment
30	0.118	14	experiment
31	0.134	14	experiment
32	0.175	14	experiment
33	NA	14	experiment
34	NA	14	experiment
35	0.231	14	experiment
36	0.09	14	experiment
37	0.137	14	experiment
20	0.101	28	experiment
22	0.133	28	experiment
23	0.204	28	experiment
25	0.117	28	experiment
26	0.134	28	experiment
27	0.127	28	experiment
28	0.103	28	experiment
29	0.106	28	experiment
30	0.22	28	experiment
31	0.094	28	experiment
32	0.162	28	experiment
33	NA	28	experiment
34	NA	28	experiment
35	0.16	28	experiment
36	0.262	28	experiment
37	0.168	28	experiment
