## Supplementary material for "Host-pathogen co-existence incurs reproductive costs": Data Files: S6d.txt

ID	treatment group	day	faecal consistency score		legend
1	negatief	1	0		ID	unique ID number for (age-matched) juvenile pigeons
1	negatief	2	0		treatment group	experimental: chicks produced by pigeons experimentally inoculated with Salmonella Typhimurium varietas Copenhagen DAB69
1	negatief	3	0			control: chicks produced by pigeons sham-inoculated with LB broth
1	negatief	4	0		day	days after an an experimental/sham oral challenge with Salmonella
1	negatief	5	0		faecal consistency score	0	normal faeces
1	negatief	6	0			1	faeces not well formed
1	negatief	7	1			2	watery faeces
1	negatief	8	1			3	severe diarrhea
1	negatief	9	1			4	hematochezia
1	negatief	10	1			5	absence of faecal production combined with anorexia
1	negatief	11	1
1	negatief	12	1
1	negatief	13	1
1	negatief	14	1
1	negatief	15	1
1	negatief	16	1
1	negatief	17	2
2	negatief	1	0
2	negatief	2	0
2	negatief	3	0
2	negatief	4	0
2	negatief	5	1
2	negatief	6	2
2	negatief	7	1
2	negatief	8	1
2	negatief	9	1
2	negatief	10	1
2	negatief	11	2
2	negatief	12	1
2	negatief	13	1
2	negatief	14	1
2	negatief	15	1
2	negatief	16	1
2	negatief	17	1
3	negatief	1	0
3	negatief	2	0
3	negatief	3	0
3	negatief	4	0
3	negatief	5	0
3	negatief	6	0
3	negatief	7	0
3	negatief	8	1
3	negatief	9	1
3	negatief	10	1
3	negatief	11	1
3	negatief	12	1
3	negatief	13	1
3	negatief	14	1
3	negatief	15	0
3	negatief	16	0
3	negatief	17	0
4	negatief	1	0
4	negatief	2	0
4	negatief	3	1
4	negatief	4	2
4	negatief	5	1
4	negatief	6	2
4	negatief	7	2
4	negatief	8	2
4	negatief	9	3
4	negatief	10	3
4	negatief	11	3
4	negatief	12	3
4	negatief	13	3
4	negatief	14	3
4	negatief	15	3
4	negatief	16	2
4	negatief	17	2
5	negatief	1	0
5	negatief	2	0
5	negatief	3	0
5	negatief	4	0
5	negatief	5	0
5	negatief	6	1
5	negatief	7	2
5	negatief	8	1
5	negatief	9	1
5	negatief	10	1
5	negatief	11	2
5	negatief	12	3
5	negatief	13	2
5	negatief	14	1
5	negatief	15	0
5	negatief	16	1
5	negatief	17	1
6	negatief	1	0
6	negatief	2	0
6	negatief	3	0
6	negatief	4	0
6	negatief	5	0
6	negatief	6	0
6	negatief	7	1
6	negatief	8	1
6	negatief	9	1
6	negatief	10	1
6	negatief	11	1
6	negatief	12	1
6	negatief	13	1
6	negatief	14	2
6	negatief	15	2
6	negatief	16	1
6	negatief	17	1
7	negatief	1	0
7	negatief	2	0
7	negatief	3	0
7	negatief	4	0
7	negatief	5	1
7	negatief	6	1
7	negatief	7	2
7	negatief	8	1
7	negatief	9	1
7	negatief	10	1
7	negatief	11	1
7	negatief	12	1
7	negatief	13	2
7	negatief	14	2
7	negatief	15	2
7	negatief	16	2
7	negatief	17	1
8	negatief	1	0
8	negatief	2	0
8	negatief	3	0
8	negatief	4	0
8	negatief	5	1
8	negatief	6	2
8	negatief	7	2
8	negatief	8	2
8	negatief	9	1
8	negatief	10	1
8	negatief	11	1
8	negatief	12	2
8	negatief	13	2
8	negatief	14	1
8	negatief	15	1
8	negatief	16	0
8	negatief	17	0
9	positief	1	0
9	positief	2	0
9	positief	3	0
9	positief	4	0
9	positief	5	0
9	positief	6	0
9	positief	7	0
9	positief	8	0
9	positief	9	0
9	positief	10	0
9	positief	11	0
9	positief	12	0
9	positief	13	1
9	positief	14	1
9	positief	15	0
9	positief	16	1
9	positief	17	1
10	positief	1	0
10	positief	2	0
10	positief	3	0
10	positief	4	0
10	positief	5	0
10	positief	6	0
10	positief	7	0
10	positief	8	0
10	positief	9	1
10	positief	10	0
10	positief	11	0
10	positief	12	0
10	positief	13	1
10	positief	14	1
10	positief	15	1
10	positief	16	0
10	positief	17	0
11	positief	1	0
11	positief	2	0
11	positief	3	0
11	positief	4	0
11	positief	5	0
11	positief	6	1
11	positief	7	1
11	positief	8	1
11	positief	9	1
11	positief	10	0
11	positief	11	0
11	positief	12	0
11	positief	13	0
11	positief	14	0
11	positief	15	0
11	positief	16	0
11	positief	17	0
12	positief	1	0
12	positief	2	0
12	positief	3	0
12	positief	4	0
12	positief	5	0
12	positief	6	0
12	positief	7	1
12	positief	8	2
12	positief	9	2
12	positief	10	2
12	positief	11	1
12	positief	12	2
12	positief	13	3
12	positief	14	3
12	positief	15	3
12	positief	16	2
12	positief	17	2
13	positief	1	0
13	positief	2	0
13	positief	3	0
13	positief	4	1
13	positief	5	1
13	positief	6	1
13	positief	7	1
13	positief	8	1
13	positief	9	1
13	positief	10	1
13	positief	11	0
13	positief	12	0
13	positief	13	0
13	positief	14	0
13	positief	15	0
13	positief	16	0
13	positief	17	0
14	positief	1	0
14	positief	2	0
14	positief	3	0
14	positief	4	0
14	positief	5	0
14	positief	6	0
14	positief	7	0
14	positief	8	0
14	positief	9	0
14	positief	10	0
14	positief	11	0
14	positief	12	0
14	positief	13	0
14	positief	14	0
14	positief	15	0
14	positief	16	0
14	positief	17	0
15	positief	1	0
15	positief	2	0
15	positief	3	0
15	positief	4	0
15	positief	5	0
15	positief	6	0
15	positief	7	1
15	positief	8	1
15	positief	9	0
15	positief	10	0
15	positief	11	0
15	positief	12	0
15	positief	13	0
15	positief	14	0
15	positief	15	0
15	positief	16	0
15	positief	17	0
16	positief	1	0
16	positief	2	0
16	positief	3	0
16	positief	4	0
16	positief	5	0
16	positief	6	0
16	positief	7	0
16	positief	8	0
16	positief	9	0
16	positief	10	0
16	positief	11	0
16	positief	12	0
16	positief	13	0
16	positief	14	0
16	positief	15	0
16	positief	16	0
16	positief	17	0
