## Supplementary material for "Host-pathogen co-existence incurs reproductive costs": Data Files: S6e.txt

ID	treatment group	day	faecal Salmonella shedding		legend
1	control	1	1		ID	unique ID number for (age-matched) juvenile pigeons
2	control	1	1		treatment group	experimental: chicks produced by pigeons experimentally inoculated with Salmonella Typhimurium varietas Copenhagen DAB69
3	control	1	1			control: chicks produced by pigeons sham-inoculated with LB broth
4	control	1	1		day	days after an an experimental/sham oral challenge with Salmonella
5	control	1	1		faecal Salmonella shedding	Salmonella shedding in pigeon faeces expressed as Colony Forming Units /g faeces
6	control	1	1
7	control	1	1
8	control	1	1
1	control	2	1
2	control	2	1
3	control	2	1
4	control	2	1
5	control	2	1
6	control	2	1
7	control	2	1
8	control	2	1
1	control	3	1
2	control	3	1
3	control	3	1
4	control	3	1
5	control	3	1
6	control	3	1
7	control	3	1
8	control	3	1
1	control	4	1
2	control	4	1
3	control	4	1
4	control	4	1
5	control	4	1
6	control	4	1
7	control	4	1
8	control	4	1
1	control	5	83
2	control	5	83
3	control	5	83
4	control	5	83
5	control	5	83.33
6	control	5	1
7	control	5	83
8	control	5	83
1	control	6	83
2	control	6	125
3	control	6	11000
4	control	6	2500
5	control	6	4916.67
6	control	6	83
7	control	6	83
8	control	6	83
1	control	7	1080000
2	control	7	83
3	control	7	2500
4	control	7	10833.33
5	control	7	250
6	control	7	83
7	control	7	83
8	control	7	83
1	control	8	6500
2	control	8	2500
3	control	8	216666.67
4	control	8	83
5	control	8	250
6	control	8	5000
7	control	8	83
8	control	8	83
1	control	9	783333.33
2	control	9	83
3	control	9	83
4	control	9	83
5	control	9	3083.33
6	control	9	83
7	control	9	83
8	control	9	83
1	control	10	208.33
2	control	10	8666.67
3	control	10	103333.33
4	control	10	3333.33
5	control	10	80000
6	control	10	83
7	control	10	83.33
8	control	10	83
1	control	11	833333.33
2	control	11	333.33
3	control	11	38333.33
4	control	11	83
5	control	11	116.67
6	control	11	83
7	control	11	83.33
8	control	11	83
1	control	12	83
2	control	12	833.33
3	control	12	83
4	control	12	55833.33
5	control	12	1666.67
6	control	12	83
7	control	12	83
8	control	12	83
1	control	13	83
2	control	13	16750
3	control	13	83
4	control	13	11666.67
5	control	13	750
6	control	13	83
7	control	13	83
8	control	13	83
1	control	14	558333.33
2	control	14	433333.33
3	control	14	166.67
4	control	14	383333.33
5	control	14	6666.67
6	control	14	83
7	control	14	83
8	control	14	83
1	control	15	65000
2	control	15	15000
3	control	15	2083.33
4	control	15	8750000
5	control	15	1166.67
6	control	15	83
7	control	15	83
8	control	15	6666.67
1	control	16	110000
2	control	16	825000
3	control	16	2083.33
4	control	16	6000000
5	control	16	1750
6	control	16	6666.67
7	control	16	333.33
8	control	16	4916.67
1	control	17	83
2	control	17	763000
3	control	17	1166.67
4	control	17	5833333.33
5	control	17	1166.67
6	control	17	3333.33
7	control	17	583.33
8	control	17	83
9	experiment	1	1
10	experiment	1	1
11	experiment	1	1
12	experiment	1	1
13	experiment	1	1
14	experiment	1	1
15	experiment	1	1
16	experiment	1	1
9	experiment	2	1
10	experiment	2	1
11	experiment	2	1
12	experiment	2	1
13	experiment	2	1
14	experiment	2	1
15	experiment	2	1
16	experiment	2	1
9	experiment	3	1
10	experiment	3	1
11	experiment	3	1
12	experiment	3	1
13	experiment	3	600000
14	experiment	3	1
15	experiment	3	1
16	experiment	3	1
9	experiment	4	1
10	experiment	4	1
11	experiment	4	1108333.33
12	experiment	4	1
13	experiment	4	1733000
14	experiment	4	8.33
15	experiment	4	1
16	experiment	4	1
9	experiment	5	83
10	experiment	5	83
11	experiment	5	83
12	experiment	5	83
13	experiment	5	1066666.667
14	experiment	5	47500
15	experiment	5	83
16	experiment	5	83
9	experiment	6	241666.67
10	experiment	6	63333.33
11	experiment	6	2500
12	experiment	6	4583333.33
13	experiment	6	15000
14	experiment	6	83
15	experiment	6	83
16	experiment	6	83
9	experiment	7	10833.33
10	experiment	7	83
11	experiment	7	491666.67
12	experiment	7	416.67
13	experiment	7	77500
14	experiment	7	375000
15	experiment	7	83
16	experiment	7	83
9	experiment	8	758333.33
10	experiment	8	83
11	experiment	8	408333.33
12	experiment	8	758333.33
13	experiment	8	33333.33
14	experiment	8	316666.67
15	experiment	8	83
16	experiment	8	83
9	experiment	9	36666.67
10	experiment	9	83
11	experiment	9	708333.33
12	experiment	9	83
13	experiment	9	30833.33
14	experiment	9	483333.33
15	experiment	9	83
16	experiment	9	83
9	experiment	10	541666.67
10	experiment	10	625000
11	experiment	10	83
12	experiment	10	83
13	experiment	10	91666.67
14	experiment	10	250000
15	experiment	10	83
16	experiment	10	83
9	experiment	11	133333.33
10	experiment	11	83
11	experiment	11	33333.33
12	experiment	11	83
13	experiment	11	2500
14	experiment	11	158333.33
15	experiment	11	83
16	experiment	11	83
9	experiment	12	908333.3
10	experiment	12	83
11	experiment	12	416.67
12	experiment	12	75000
13	experiment	12	833.33
14	experiment	12	366666.67
15	experiment	12	1
16	experiment	12	1
9	experiment	13	1033333.33
10	experiment	13	83
11	experiment	13	666.67
12	experiment	13	27500
13	experiment	13	583.33
14	experiment	13	491666.67
15	experiment	13	83
16	experiment	13	83
9	experiment	14	583333.33
10	experiment	14	175000
11	experiment	14	83
12	experiment	14	500000
13	experiment	14	483333.33
14	experiment	14	83
15	experiment	14	83
16	experiment	14	83
9	experiment	15	600000
10	experiment	15	1666.67
11	experiment	15	58333.33
12	experiment	15	583333.33
13	experiment	15	83
14	experiment	15	83
15	experiment	15	1
16	experiment	15	1
9	experiment	16	541666.67
10	experiment	16	1750
11	experiment	16	9083.33
12	experiment	16	483333.3
13	experiment	16	83
14	experiment	16	83
15	experiment	16	1
16	experiment	16	1
9	experiment	17	241666.67
10	experiment	17	83
11	experiment	17	4916.67
12	experiment	17	366666.67
13	experiment	17	83
14	experiment	17	4166.67
15	experiment	17	83
16	experiment	17	83
