## Supplementary material for "Host-pathogen co-existence incurs reproductive costs": Data Files: S6f.txt

ID	treatment group	anorexia	PuPD		legend
1	control	0	0		ID	unique ID number for (age-matched) juvenile pigeons
2	control	1	0		treatment group	experimental: chicks produced by pigeons experimentally inoculated with Salmonella Typhimurium varietas Copenhagen DAB69
3	control	1	1			control: chicks produced by pigeons sham-inoculated with LB broth
4	control	1	1		anorexia	0: absent, 1: present
5	control	1	0		PuPD	0: polydipsia/polyuria absent, 1: present
6	control	0	0
7	control	0	0
8	control	0	0
9	experiment	0	0
10	experiment	0	0
11	experiment	0	0
12	experiment	0	1
13	experiment	0	0
14	experiment	0	0
15	experiment	0	0
16	experiment	0	0
