## Supplementary material for "Host-pathogen co-existence incurs reproductive costs": Data Files: S6g.txt

ID	treatment	Lung	Liver	Spleen	Kidney	Intestine	Gonads	Brain	Leg	Wing		legend
1	control	0	0	0	0	1	0	0	0	0		ID	unique ID number for (age-matched) juvenile pigeons
2	control	0	2	1	0	2	1	0	0	0		treatment group	experimental: chicks produced by pigeons experimentally inoculated with Salmonella Typhimurium varietas Copenhagen DAB69
3	control	0	0	0	3	1	0	0	0	0			control: chicks produced by pigeons sham-inoculated with LB broth
4	control	0	2	0	0	0	0	0	0	0		organs (except intestine)	0: no macroscopic lesion
5	control	0	0	0	0	0	2	0	0	0			1: organ enlargement
6	control	0	2	0	0	0	0	0	0	0			2: presence of small granuloma�s of < 3 mm
7	control	0	0	0	0	0	0	0	0	0			3: presence of granuloma�s of 3-6 mm
8	control	0	3	2	0	0	0	0	0	0		intestine	0: no macroscopic lesion
9	experimental	0	2	1	0	2	0	0	0	0			1: serosal congestion
10	experimental	0	0	0	0	0	0	0	0	0			2: abnormal content
11	experimental	0	0	1	0	0	0	0	0	0			3: hemorrhagic content
12	experimental	3	0	0	0	2	0	0	0	0
13	experimental	0	0	0	0	2	0	0	1	0
14	experimental	0	2	0	0	0	0	0	0	0
15	experimental	0	0	0	0	0	0	0	0	0
16	experimental	0	0	0	0	0	0	0	0	0
