## Supplementary material for "Host-pathogen co-existence incurs reproductive costs": Data Files: S6h.txt

ID	treatment group	OD	day		legend
1	control	0.085	14		ID	unique ID number for (age-matched) juvenile pigeons
2	control	1.192	14		treatment group	experimental: chicks produced by pigeons experimentally inoculated with Salmonella Typhimurium varietas Copenhagen DAB69
3	control	0.077	14			control: chicks produced by pigeons sham-inoculated with LB broth
4	control	0.135	14		OD	Optical Density of the Salmonella antibody titers
5	control	0.276	14		day	0: before inoculation
6	control	0.078	14			14: 14 days after inoculation
7	control	0.079	14
8	control	0.081	14
9	control	0.087	0
10	control	0.075	0
11	control	0.069	0
12	control	0.073	0
13	control	0.087	0
14	control	0.072	0
15	control	0.073	0
16	control	0.067	0
17	experimental	2.996	14
18	experimental	0.088	14
19	experimental	0.339	14
20	experimental	2.038	14
21	experimental	2.67	14
22	experimental	1.155	14
23	experimental	0.076	14
24	experimental	0.108	14
25	experimental	0.131	0
26	experimental	0.077	0
27	experimental	0.091	0
28	experimental	0.077	0
29	experimental	2.091	0
30	experimental	0.074	0
31	experimental	0.083	0
32	experimental	0.09	0
