## Supplementary material for "Host-pathogen co-existence incurs reproductive costs": Data Files: S6i.txt

treatment group	ID	SalmonellaOrgans		legend
control	1	83		ID	unique ID number for (age-matched) juvenile pigeons
control	1	83		treatment group	experimental: chicks produced by pigeons experimentally inoculated with Salmonella Typhimurium varietas Copenhagen DAB69
control	1	1			control: chicks produced by pigeons sham-inoculated with LB broth
control	1	83		SalmonellaOrgans	Salmonella presence in pigeon organs expressed as Colony Forming Units /g faeces)
control	1	83
control	1	83
control	1	83
control	1	83
control	1	83
control	2	225
control	2	1083.33
control	2	1
control	2	4000
control	2	408330.33
control	2	16666.67
control	2	83
control	2	8.33
control	2	3166666.67
control	3	1
control	3	83
control	3	375
control	3	83
control	3	83
control	3	83
control	3	83
control	3	83
control	3	1
control	4	108.33
control	4	2250
control	4	50
control	4	8.33
control	4	441670.33
control	4	125
control	4	83
control	4	33.33
control	4	50
control	5	575
control	5	83.33
control	5	83
control	5	16.67
control	5	83.33
control	5	16.67
control	5	83
control	5	83
control	5	1750
control	6	83
control	6	83
control	6	83
control	6	1
control	6	83
control	6	83
control	6	83
control	6	83
control	6	3666.67
control	7	83
control	7	83
control	7	83
control	7	1
control	7	83
control	7	83
control	7	83
control	7	1
control	7	666.67
control	8	83
control	8	83
control	8	83
control	8	83
control	8	83
control	8	83
control	8	83
control	8	83
control	8	83
experiment	9	41.67
experiment	9	350
experiment	9	33.33
experiment	9	91.67
experiment	9	78333.33
experiment	9	4166.67
experiment	9	41.67
experiment	9	6583.33
experiment	9	1750000
experiment	10	83
experiment	10	83
experiment	10	1
experiment	10	1
experiment	10	83
experiment	10	83
experiment	10	1
experiment	10	1
experiment	10	333.33
experiment	11	175
experiment	11	83
experiment	11	1
experiment	11	1
experiment	11	1
experiment	11	1
experiment	11	1
experiment	11	1
experiment	11	3333.33
experiment	12	166.67
experiment	12	441.67
experiment	12	58.33
experiment	12	41.67
experiment	12	675000
experiment	12	258333.33
experiment	12	16.67
experiment	12	83
experiment	12	4583333.3
experiment	13	633.33
experiment	13	83.33
experiment	13	1
experiment	13	83
experiment	13	83
experiment	13	83
experiment	13	83
experiment	13	83
experiment	13	83
experiment	14	1
experiment	14	83
experiment	14	83
experiment	14	83
experiment	14	1
experiment	14	83
experiment	14	83
experiment	14	83
experiment	14	10833.33
experiment	15	83
experiment	15	83
experiment	15	83
experiment	15	1
experiment	15	83
experiment	15	83
experiment	15	83
experiment	15	83
experiment	15	83
experiment	16	83
experiment	16	83
experiment	16	83
experiment	16	1
experiment	16	83
experiment	16	83
experiment	16	83
experiment	16	83
experiment	16	83
