## Supplementary material for "Host-pathogen co-existence incurs reproductive costs": Data Files: S6j-k.txt

treatment	mass	ID	time		legend
control	410	1	1		ID	unique ID number for (age-matched) juvenile pigeons
control	378	1	2		treatment group	experimental: chicks produced by pigeons experimentally inoculated with Salmonella Typhimurium varietas Copenhagen DAB69
control	366.1	1	3			control: chicks produced by pigeons sham-inoculated with LB broth
control	478	2	1		mass	mass (g) of juvenile pigeons
control	444	2	2		time	weeks post inoculation
control	417.5	2	3
control	512	3	1
control	450	3	2
control	438.2	3	3
control	440	4	1
control	375	4	2
control	311.3	4	3
control	500	5	1
control	465	5	2
control	432.4	5	3
control	450	6	1
control	435	6	2
control	411.3	6	3
control	478	7	1
control	426	7	2
control	407.4	7	3
control	520	8	1
control	451	8	2
control	432.2	8	3
experiment	400	9	1
experiment	360	9	2
experiment	291.9	9	3
experiment	460	10	1
experiment	394	10	2
experiment	367.1	10	3
experiment	400	11	1
experiment	331	11	2
experiment	339.8	11	3
experiment	480	12	1
experiment	415	12	2
experiment	354.9	12	3
experiment	350	13	1
experiment	366	13	2
experiment	354.2	13	3
experiment	380	14	1
experiment	342	14	2
experiment	314	14	3
experiment	490	15	1
experiment	405	15	2
experiment	392.5	15	3
experiment	400	16	1
experiment	352	16	2
experiment	344.5	16	3
