## Supplementary material for "Host-pathogen co-existence incurs reproductive costs": Data Files: S7a.txt

ID	faecal Salmonella shedding	time		legend
1	0	2		ID	unique identifier for each pigeon that was exposed to individual housing
2	0	2		faecal Salmonella shedding	Salmonella shedding in pigeon faeces expressed as Colony Forming Units /g faeces
3	0	2		time	number of hours after being housed individually
4	0	2
5	0	2
6	0	2
7	0	2
8	0	2
9	0	2
10	0	2
1	0	24
2	0	24
3	1.919078092	24
4	0	24
5	0	24
6	0	24
7	0	24
8	1.919078092	24
9	1.919078092	24
10	0	24
1	0.920817017	48
2	0.920817017	48
3	1.919078092	48
4	0	48
5	1.397940009	48
6	1.919078092	48
7	0	48
8	1.221849618	48
9	1.522878311	48
10	1.919078092	48
1	0.919078092	72
2	1.919078092	72
3	1.397940009	72
4	0	72
5	1.919078092	72
6	0.919078092	72
7	1.919078092	72
8	1.919078092	72
9	1.221857435	72
10	1.919078092	72
