## Supplementary material for "Host-pathogen co-existence incurs reproductive costs": Data Files: S7b.txt

ID	CORT	time	treatment group		legend
11	1468.6	0	control		ID	unique pigeon identifier for pigeons that were exposed to individual housing ('stress) or remained in the group ('non-stress')
12	815	0	control		CORT	Corticosterone plasma concentrations (pg/ml)
13	1099.5	0	control		time	0: before individual housing of pigeons
14	3967.1	0	control			24: 24h after individually housing pigeons
15	499	0	control		treatment group	experimental: pigeons that were individually housed ('stress')
16	1853.6	0	control			control: pigeons that remained present in the group ('non-stress')
17	958.7	0	control
18	1738.5	0	control
19	1327.4	0	control
20	2700.3	0	control
11	2329.82	24	control
12	505.6	24	control
13	826.87	24	control
14	3857.66	24	control
15	1126.25	24	control
16	1685.35	24	control
17	518.45	24	control
18	1607.96	24	control
19	1284.5	24	control
20	3862.67	24	control
1	877.3	0	experimental
2	1259.3	0	experimental
3	1209.6	0	experimental
4	1717.1	0	experimental
5	963.5	0	experimental
6	779.7	0	experimental
7	1085.9	0	experimental
8	1022	0	experimental
9	1230.8	0	experimental
10	1609.4	0	experimental
1	1814.73	24	experimental
2	937.41	24	experimental
3	944.5	24	experimental
4	1702.66	24	experimental
5	8141.81	24	experimental
6	1851.32	24	experimental
7	499	24	experimental
8	499	24	experimental
9	2844.25	24	experimental
10	3227.85	24	experimental
