## Supplementary material for "Host-pathogen co-existence incurs reproductive costs": Statistical Analyses Results

### Sheet: table S1
	table S1a	Serology: Salmonella Typhimurium occurrence in free-living urban pigeon populations
		city	positive	total number caught and tested	prevalence	true prevalence:	mean	median	mode	sd	2.5%	97.5%
		Brussels	4	30	0.133		0.164	0.156	0.146	0.071	0.050	0.324
		Antwerp	8	35	0.228		0.262	0.257	0.248	0.078	0.125	0.428
		Bruges	22	39	0.564		0.619	0.62	0.629	0.086	0.448	0.784
		Leuven	11	29	0.379		0.423	0.421	0.413	0.097	0.244	0.620
	table S1b	Serology: Salmonella Typhimuriumin the faeces of free-living urban pigeon populations
		city	positive	total number caught and tested	prevalence	true prevalence:	mean	median	mode	sd	2.5%	97.5%
		Brussels	1	30	0.033		0.061	0.051	0.031	0.046	0.004	0.178
		Antwerp	1	35	0.029		0.052	0.043	0.02	0.040	0.003	0.153
		Bruges	1	39	0.026		0.047	0.038	0.016	0.036	0.002	0.138
		Leuven	2	29	0.069		0.098	0.088	0.067	0.058	0.014	0.237

### Sheet: tables S2
	table S2a	Body Condition Score	Estimate	Std. Error	df	t	P-value
		sex	-0.02187	0.11809	129.99	-0.185	0.853
		age	-0.7783	0.1185	117.55	-6.568	< 0.001
		TT	-0.23461	0.16757	130	-1.4	0.164
		ELISA	0.02052	0.12289	126.32	0.167	0.868
		sex:age	0.001826	0.236746	127.09	0.008	0.994
		sex:TT	0.30501	0.39456	127.97	0.773	0.441
		sex:ELISA	0.03641	0.28477	126.53	0.128	0.898
		age:TT	-0.417493	0.337681	128.76	-1.236	0.219
		age:ELISA	0.2517	0.2449	128.66	1.028	0.306
	table S2b	Health Status	Estimate	Std. Error	z	P-value
		sex	-1.1842	0.7088	-1.671	0.094773
		age	2.481	1.06	2.34	0.0193
		TT	0.7148	0.751	0.952	0.3412
		ELISA	0.4431	0.6429	0.689	0.4907
		sex:age	x	x	x	x
		sex:TT	1.86009	1.76926	1.051	0.293105
		sex:ELISA	0.53996	1.49409	0.361	0.7178
		age:TT	x	x	x	x
		age:ELISA	31.303	915.894	0.034	0.97274
	TT	presence of faecal Salmonella
	ELISA	presence of serum ani-Salmonella antibodies
	x	model unable to converge when testing these interactions, hence they were omitted from the analysis

### Sheet: table S3
	table S3	ARIMA (autoregressive integrated moving average analysis)
		Regression with ARIMA (1,0,1) errors
		AIC	17.38
		AICc	18.96
		BIC	29.94
		Coefficients	estimate	se	P-value
		ar1	-0.465	0.2589	0.0725207	indicating that next value in the series is taken as a dampened previous value by a factor of 0.47 and depends on previous error lag.
		ma1	0.7895	0.1712	< 0.0001	indicating that the most recent observations (values) have higher weight than observations (values) of the more distant past.
		intercept	2.2745	0.2886	< 0.0001
		number of pigeons	-0.0431	0.0077	< 0.0001
		stress periods	0.4224	0.0845	< 0.0001

### Sheet: table S4
	table S4	Trends in body mass of experimentally inoculated versus naive pigeons ('treatment')
		Linear mixed model testing for differences in trends between groups
			NumDF	DenDF	F-value	P-value
		month	5	198.327	32.8142	< 0.0001
		treatment	1	41.014	3.6296	0.06379
		month:treatment	5	198.327	9.4724	< 0.0001
		Differences in body mass between groups per month
			estimate	se	z-value	P-value
		month 0	6.87	10.783	0.637	0.9762
		month 1	-39.063	7.651	-5.105	<0.001
		month 3	-23.649	7.709	-3.068	0.0117
		month 5	-18.082	7.766	-2.328	0.0953
		month 7	-18.187	7.766	-2.342	0.092
		month 12	-21.447	7.766	-2.762	0.0298

### Sheet: tables S5
		Impact of Salmonella endemism on reproductive success
	table S5a	Linear model for differences between control and experimentally inoculated pigeons in egg mass
			estimate	se	df	t-value	P-value
		Intercept	19.33	0.33	19.94	58.36	<0.0001
		egg mass	-1.25	0.45	19.32	-2.8	0.011
	table S5a	Linear model for differences between control and experimentally inoculated pigeons in shape/shell anomalies
			estimate	se	df	t-value	P-value
		Intercept	0	0.02931	16.953	0	1
		treatment [experimental]	0.11345	0.03928	16.024	2.888	0.011
	table S5b	Linear model for differences between control and experimentally inoculated pigeons in hatching succes
			estimate	se	z-value	P-value
		Intercept	2.0149	0.3366	5.985	< 0.0001
		treatment [experimental]	-0.9755	0.4	-2.439	0.0147
	table S5c	Linear model for differences between control and experimentally inoculated pigeons in mass at hatching
			estimate	se	df	t-value	P-value
		Intercept	17.2739	0.5548	61	31.14	<0.0001
		hatchling mass	-1.8685	0.7443	61	-2.51	0.0147
	table S5d	Linear model for differences between control and experimentally inoculated pigeons in 28 days nestling mass gain
			estimate	se	df	t-value	P-value
		Intercept	401.1	11.19	15.86	34.903	<0.0001
		treatment (experimental)	-54.52	16.49	14.58	-3.307	0.00495
	table S5e	Linear model for differences between control and experimentally inoculated pigeons in age at fledging
			estimate	se	df	t-value	P-value
		Intercept	28.0309	0.2322	17.762	120.736	<0.0001
		treatment (experimental)	2.071	0.3359	17.061	6.165	<0.0001
	table S5f	Linear model for differences between control and experimentally inoculated pigeons in fledging success ('mortality')
			estimate	se	z-value	P-value
		Intercept	3.526	1.015	3.476	0.00051
		treatment (experimental)	-2.428	1.104	-2.198	0.02794
	table S5g	Linear model for differences between control and experimentally inoculated pigeons in clutch size
			estimate	se	t-value	P-value
		Intercept	8.6	0.7637	11.261	< 0.0001
		treatment [experimental]	0.65	1.0341	0.629	0.537
	table S5h	Linear model for differences between control and experimentally inoculated pigeons in the number of infertile eggs
			estimate	se	z-value	P-value
		Intercept	-1.3173	0.2907	-4.531	< 0.0001
		treatment [experimental]	0.3857	0.3717	1.038	0.299
	table S5i	Linear model for differences between control and experimentally inoculated pigeons in the number of 1 egg nests
			estimate	se	z-value	P-value
		Intercept	-2.0281	0.3364	-6.029	< 0.0001
		treatment [experimental]	0.513	0.4173	1.229	0.219
	table S5j	Linear model for differences between control and experimentally inoculated pigeons in laying date
			estimate	se	t-value	P-value
		Intercept	7.25	0.15296	47.399	<0.0001
		treatment (experimental)	0.02778	0.19747	0.141	0.889

### Sheet: tables S6
		Population immunology analyses
	table S6a	Linear model for temporal dynamics of serum anti-Salmonella antibodies of experimentally infected pigeons
			estimate	se	z-value	P-value
		Intercept	0.17956	0.30831	0.582	0.56029
		month	0.25785	0.07847	3.286	0.00102
	table S6b	Serum anti-Salmonella antibody optical density in experimentally infected pigeons: day 0 versus day 14
			estimate	se	df	t-value	P-value
		Intercept	0.513728	0.0948	20.7636	5.419	< 0.0001
		day	-0.028363	0.009115	11.8229	-3.112	0.00914
	table S6c	Serum anti-Salmonella antibody optical density in experimentally infected pigeons: day 14 versus day 28
			estimate	se	df	t-value	P-value
		Intercept	0.095413	0.031113	15.7711	3.067	0.00748
		day	0.001927	0.001346	12.3567	1.432	0.17703
	table S6d	Linear model for differences between pigeons from the Salmonella positive versus negative group in temporal trends in faecal consistency scores
			NumDF	DenDF	F-value	P-value
		day	1	254	65.7414	< 0.0001
		treatment	1	23.725	0.3284	0.572008
		day:treatment	1	254	15.2279	0.0001221
	table S6e	Linear model for differences between pigeons from the Salmonella positive versus negative group in temporal trends in faecal Salmonella shedding
			estimate	se	df	t-value	P-value
		Intercept	0.10248	0.91007	34.1578	0.113	0.911
		day	0.58053	0.06114	254	9.495	< 0.0001
		treatment (experiment)	2.68431	1.28704	34.1578	2.086	0.0446
		day:treatment	-0.19407	0.08646	254	-2.245	0.0257
	table S6f	Linear model for differences between pigeons from the Salmonella positive versus negative group in prevalence of clinical signs (anorexia, polyurie and polydipsie).
			estimate	se	z-value	P-value
		Intercept	-0.581	0.5164	-0.989	0.3226
		treatment(experiment)	-2.1972	1.1547	-1.903	0.0571
	table S6g	Linear model for differences between pigeons from the Salmonella positive versus negative group in organ lesions
			estimate	se	df	t-value	P-value
		Intercept	0.30556	0.108	14.28	2.819	0.0135
		treatment(experimental)	-0.08333	0.109	134	-0.762	0.447
	table S6h	Linear model for differences between pigeons from the Salmonella positive versus negative group in temporal trends in seroconversion
			estimate	se	t-value	P-value
		Intercept	0.2504	0.2594	0.965	0.3428
		period (before inoculation)	-0.175	0.3669	-0.477	0.6371
		treatment (control)	0.9334	0.3669	2.544	0.0168
		period (before inoculation):treatment(control)	-0.6695	0.5189	-1.29	0.2075
	table S6i	Linear model for differences between pigeons from the Salmonella positive versus negative group in Salmonella organ load
			estimate	se	df	t-value	P-value
		Intercept	4.6418	0.5712	14	8.126	< 0.0001
		treatment(experimental)	-0.244	0.8079	14	-0.302	0.767
	table S6j	Linear model for differences between pigeons from the Salmonella positive versus negative group in body mass at week 1
			estimate	se	t-value	P-value
		Intercept	473.5	15.78	30.004	< 0.0001
		treatment(experimental)	-53.5	22.32	-2.397	0.031
	table S6k	Linear model for differences between pigeons from the Salmonella positive versus negative group in temporal trends in body mass
			estimate	se	df	t-value	P-value
		Intercept	505.967	15.956	32.29	31.711	< 0.0001
		day	-35.725	5.054	30	-7.068	< 0.0001
		treatment	-52.333	22.565	32.29	-2.319	0.0269
		day:treatment	-1.844	7.148	30	-0.258	0.7982

### Sheet: tables S7
		Stress flare-ups of infection
	table S7a	Linear model for temporal dynamics of stress-induced faecal Salmonella shedding by experimentally infected pigeons
			estimate	se	df	t-value	P-value
		Intercept	0.04	0.18	28.4	0.215	0.832
		hour	0.021	0.0037	29	5.601	<0.0001
	table S7b	Linear model for differences in blood corticosterone levels at the start versus the end of experimentally induced stress periods.
		for group-housed pigeons ('control')		for individually housed pigeons ('experimental')
		F-value: 0.686		F-value: 0.0176
		num df: 9		num df: 9
		denom df: 9		denom df: 9
		P-value: 0.584		P-value: < 0.001
		ratio of variances: 0.686		ratio of variances: 0.0176
	table S7c	Linear model for temporal dynamics of stress-induced changes in plasma corticosterone concentrations of experimentally infected versus control pigeons
			estimate	se	df	t-value	P-value
		Intercept	7.244	0.206	30.74	35.159	<0.0001
		treatment (experimental)	-0.203	0.2914	30.74	-0.697	0.491
		time	9.308e-05	0.009296	18	0.01	0.992
		treatment (experimental):time	0.0133	0.01315	18	1.012	0.325
